# The Phosphate-Specific Transport System Gene *pstA1* Contributes to Rifampin Tolerance in *Mycobacterium tuberculosis*

**DOI:** 10.1101/2025.10.31.685634

**Authors:** Carina Danchik, G. V. Anoushka Chinmayi, Gi Yong Lee, Joel S. Bader, Hyungjin Eoh, Petros C. Karakousis

## Abstract

Tuberculosis (TB) caused an estimated 10.8 million new cases and 1.25 million deaths in 2023. Antibiotic tolerance, the ability of bacteria to survive exposure to bactericidal antibiotics without genetic resistance mutations, contributes to the need for prolonged treatment. Targeting antibiotic tolerance mechanisms could promote accelerated clearance of *Mycobacterium tuberculosis* (*Mtb*), thereby improving medical adherence. Our previous forward genetic screen for rifampin tolerance genes identified *pstA1*, which is involved in phosphate-specific import. The ABC-type transporter permease PstA1 has previously been implicated in *Mtb* virulence, as mutants lacking this gene exhibit defective survival during phosphate limitation *in vitro*, in infected macrophages, and in immunocompetent mice. The minimum inhibitory concentration (MIC) of rifampin was not altered in a *pstA1* deletion mutant (Δ*pstA1*), suggesting this difference in susceptibility is not due to antibiotic resistance. Consistent with a role in rifampin tolerance, time-kill assays revealed a shift in the mean duration of killing (2-log reduction) from 1.6 days in wild-type to 1.0 day in Δ*pstA1*, and complementation partially restored this phenotype. We found that *pstA1* is specifically required for *Mtb* survival in the absence of exogenous inorganic phosphate and is important for adaptation to growth in culture without detergent, and within macrophages in an interferon-γ-dependent manner. Differential expression analysis revealed that Δ*pstA1* exhibited substantial transcriptional reprogramming with 58 differentially expressed genes, including altered expression of metabolic, DNA damage repair, and secretory pathways. PstA1 represents a novel drug target, and inhibitors could serve as adjunctive therapies to shorten treatment times, reducing opportunities for drug resistance emergence.

**Importance:** Tuberculosis remains one of the world’s deadliest infectious diseases, causing over a million deaths annually. Current treatment requires months of antibiotic therapy, and poor adherence to these lengthy regimens contributes to the emergence of drug-resistant strains that are increasingly difficult to treat. A major barrier to shorter treatment is antibiotic tolerance, which allows bacteria to survive drug exposure without genetic resistance mutations. This study identifies the phosphate transport component PstA1 as a critical factor enabling *Mycobacterium tuberculosis* to tolerate the frontline antibiotic rifampin. Bacteria lacking *pstA1* are eliminated more rapidly by rifampin, demonstrating that this transporter actively promotes bacterial survival during treatment. These findings suggest that drugs targeting PstA1 could be combined with standard antibiotics to accelerate bacterial clearance, potentially shortening treatment duration and improving patient adherence. Such adjunctive therapies targeting tolerance mechanisms represent a promising strategy to combat tuberculosis and reduce the global burden of drug-resistant disease.
