## Supplementary Table 2 for "The Phosphate-Specific Transport System Gene *pstA1* Contributes to Rifampin Tolerance in *Mycobacterium tuberculosis*"

### Sheet: S2_Supplementary_DEGs
Comparison	Gene	Gene_Name	log2FoldChange	padj	Pathway
WT 60min vs Control	Rv0440	groEL2	2.53678	6.26e-07	mtu03018; mtu05152
WT 60min vs Control	Rv3418c	groES	2.02991	5.1e-06	NA
WT 60min vs Control	Rv1809	PPE33	1.15431	7.39e-06	NA
WT 60min vs Control	Rv2248	Rv2248	-1.06718	7.41e-06	NA
WT 60min vs Control	Rv3417c	groEL1	1.84666	8.16e-06	mtu03018; mtu05152
WT 60min vs Control	Rv2244	acpM	-1.03368	0.0270286	mtu01100; mtu01110
pstA1 60min vs Control	Rv0440	groEL2	2.22408	6.1e-05	mtu03018; mtu05152
pstA1 60min vs Control	Rv3418c	groES	1.66385	0.00115231	NA
pstA1 60min vs Control	Rv3417c	groEL1	1.50892	0.0018735	mtu03018; mtu05152
pstA1 vs WT (Control)	Rv1037c	EsxI	3.65101	3.96e-108	mtu05152
pstA1 vs WT (Control)	Rv3478	PPE60	-3.36634	5.92e-97	NA
pstA1 vs WT (Control)	Rv3619c	EsxV	3.14103	2.75e-83	mtu05152
pstA1 vs WT (Control)	Rv0784	Rv0784	4.59932	1.72e-80	NA
pstA1 vs WT (Control)	Rv1787	PPE25	3.61796	2.5e-63	NA
pstA1 vs WT (Control)	Rv0929	PstC2	2.4983	2.51e-59	mtu02010
pstA1 vs WT (Control)	Rv3477	PE31	-6.01673	1.33e-53	NA
pstA1 vs WT (Control)	Rv0928	PstS3	3.22117	6.14e-48	mtu02010; mtu02020; mtu05152
pstA1 vs WT (Control)	Rv3620c	EsxW	2.35339	7.84e-40	mtu05152
pstA1 vs WT (Control)	Rv1038c	EsxJ	2.58955	3.32e-38	mtu05152
pstA1 vs WT (Control)	Rv0930	PstA1	-15.1575	9.94e-35	mtu02010
pstA1 vs WT (Control)	Rv1790	PPE27	2.99261	1.63e-34	NA
pstA1 vs WT (Control)	Rv0726c	Rv0726c	1.19085	3.59e-34	NA
pstA1 vs WT (Control)	Rv0557	MgtA	3.03651	4.6e-31	NA
pstA1 vs WT (Control)	Rv1789	PPE26	1.51875	6.35e-27	NA
pstA1 vs WT (Control)	Rv1386	PE15	-3.534	5.43e-26	NA
pstA1 vs WT (Control)	Rv1791	PE19	1.33944	1.22e-24	NA
pstA1 vs WT (Control)	Rv1387	PPE20	-3.58395	1.28e-24	NA
pstA1 vs WT (Control)	Rv0491	RegX3	1.77333	3.84e-24	mtu02020
pstA1 vs WT (Control)	Rv3479	Rv3479	-2.07468	7.37e-24	NA
pstA1 vs WT (Control)	Rv0490	SenX3	1.58838	1.13e-22	mtu02020
pstA1 vs WT (Control)	Rv3026c	Rv3026c	2.5639	2.14e-21	NA
pstA1 vs WT (Control)	Rv0322	UdgA	3.07734	1.25e-19	mtu00040; mtu00053; mtu00520; mtu00541; mtu01100; mtu01240; mtu01250
pstA1 vs WT (Control)	Rv1788	PE18	2.49159	1.64e-19	NA
pstA1 vs WT (Control)	Rv1792	Rv1792	1.26539	2.09e-18	NA
pstA1 vs WT (Control)	Rv3476c	kgtP	-1.4313	2.55e-18	NA
pstA1 vs WT (Control)	Rv3416	WhiB3	2.60016	2.45e-16	NA
pstA1 vs WT (Control)	Rv0785	Rv0785	1.85322	1.4e-15	NA
pstA1 vs WT (Control)	Rv2577	Rv2577	1.44544	5.49e-14	NA
pstA1 vs WT (Control)	Rv3621c	PPE65	1.88503	7.23e-13	NA
pstA1 vs WT (Control)	Rv1491c	Rv1491c	1.13387	3.31e-12	NA
pstA1 vs WT (Control)	Rv3622c	PE32	2.12612	1.01e-09	NA
pstA1 vs WT (Control)	Rv1361c	PPE19	1.69324	7.8e-09	NA
pstA1 vs WT (Control)	Rv0747	PE_PGRS10	1.50925	1.09e-08	NA
pstA1 vs WT (Control)	Rv1535	Rv1535	-1.7682	1.64e-08	NA
pstA1 vs WT (Control)	Rv1945	Rv1945	1.30388	6e-08	NA
pstA1 vs WT (Control)	Rv0927c	Rv0927c	1.07773	3.92e-07	mtu00121
pstA1 vs WT (Control)	Rv1808	PPE32	-1.21315	7.22e-05	NA
pstA1 vs WT (Control)	Rv2987c	Rv2987c	1.97475	8.46e-05	mtu00290; mtu00660; mtu01100; mtu01110; mtu01210; mtu01230
pstA1 vs WT (Control)	Rv2886c	Rv2886c	1.54511	0.000151449	NA
pstA1 vs WT (Control)	Rv3202c	Rv3202c	1.85168	0.000168039	NA
pstA1 vs WT (Control)	Rv3027c	Rv3027c	1.04216	0.000246311	NA
pstA1 vs WT (Control)	Rv2979c	Rv2979c	1.26804	0.000461331	NA
pstA1 vs WT (Control)	Rv2885c	Rv2885c	1.27985	0.000467472	NA
pstA1 vs WT (Control)	Rv3201c	Rv3201c	1.56522	0.000963043	mtu03420; mtu03430
pstA1 vs WT (Control)	Rv3585	RadA	1.11109	0.00196439	NA
pstA1 vs WT (Control)	Rv0605	Rv0605	1.17945	0.00315105	NA
pstA1 vs WT (Control)	Rv2989	Rv2989	1.5896	0.00319057	NA
pstA1 vs WT (Control)	Rv3296	Rv3296	1.08814	0.00329366	NA
pstA1 vs WT (Control)	Rv2015c	Rv2015c	1.04956	0.00389059	NA
pstA1 vs WT (Control)	Rv3828c	Rv3828c	1.17291	0.00710029	NA
pstA1 vs WT (Control)	Rv1534	Rv1534	3.8537	0.0110479	NA
pstA1 vs WT (Control)	Rv1531	Rv1531	2.67031	0.0139107	NA
pstA1 vs WT (Control)	Rv0839	Rv0839	2.21084	0.014406	NA
pstA1 vs WT (Control)	Rv0840c	Rv0840c	1.11363	0.0196678	mtu00330; mtu01100
pstA1 vs WT (Control)	Rv0607	Rv0607	1.21436	0.0261429	NA
pstA1 vs WT (Control)	Rv1128c	Rv1128c	1.33287	0.0297636	NA
pstA1 vs WT (Control)	Rv1530	Rv1530	1.84249	0.0459465	mtu00010; mtu00071; mtu00350; mtu00620; mtu00625; mtu00626; mtu01100; mtu01110; mtu01120; mtu01220
pstA1 vs WT (30min)	Rv1037c	EsxI	3.66959	2.28e-112	mtu05152
pstA1 vs WT (30min)	Rv3478	PPE60	-3.52245	2.42e-106	NA
pstA1 vs WT (30min)	Rv0784	Rv0784	4.83192	5.16e-89	NA
pstA1 vs WT (30min)	Rv3619c	EsxV	3.12878	4.43e-85	mtu05152
pstA1 vs WT (30min)	Rv0929	PstC2	2.72429	7.29e-71	mtu02010
pstA1 vs WT (30min)	Rv1787	PPE25	3.68088	5.95e-66	NA
pstA1 vs WT (30min)	Rv0928	PstS3	3.3978	1.89e-53	mtu02010; mtu02020; mtu05152
pstA1 vs WT (30min)	Rv3477	PE31	-5.97055	5.85e-53	NA
pstA1 vs WT (30min)	Rv3620c	EsxW	2.26057	2.43e-37	mtu05152
pstA1 vs WT (30min)	Rv1790	PPE27	3.06434	1.78e-36	NA
pstA1 vs WT (30min)	Rv0930	PstA1	-15.5145	1.96e-36	mtu02010
pstA1 vs WT (30min)	Rv1038c	EsxJ	2.49614	8.13e-36	mtu05152
pstA1 vs WT (30min)	Rv3479	Rv3479	-2.33558	2.94e-30	NA
pstA1 vs WT (30min)	Rv0726c	Rv0726c	1.10789	5.18e-30	NA
pstA1 vs WT (30min)	Rv1789	PPE26	1.56698	9.09e-29	NA
pstA1 vs WT (30min)	Rv0557	MgtA	2.89904	2.34e-28	NA
pstA1 vs WT (30min)	Rv1387	PPE20	-3.70832	2.12e-26	NA
pstA1 vs WT (30min)	Rv1386	PE15	-3.48357	2.17e-25	NA
pstA1 vs WT (30min)	Rv0491	RegX3	1.73384	4.3e-23	mtu02020
pstA1 vs WT (30min)	Rv1791	PE19	1.26569	3.53e-22	NA
pstA1 vs WT (30min)	Rv0490	SenX3	1.54624	1.75e-21	mtu02020
pstA1 vs WT (30min)	Rv0322	UdgA	3.15554	1.01e-20	mtu00040; mtu00053; mtu00520; mtu00541; mtu01100; mtu01240; mtu01250
pstA1 vs WT (30min)	Rv1788	PE18	2.53947	1.74e-20	NA
pstA1 vs WT (30min)	Rv3026c	Rv3026c	2.46559	6.78e-20	NA
pstA1 vs WT (30min)	Rv0785	Rv0785	2.07831	1.07e-19	NA
pstA1 vs WT (30min)	Rv0838	LpqR	1.02393	4.21e-19	mtu01502; mtu02020
pstA1 vs WT (30min)	Rv2577	Rv2577	1.59079	4.32e-17	NA
pstA1 vs WT (30min)	Rv3476c	kgtP	-1.362	1.01e-16	NA
pstA1 vs WT (30min)	Rv1792	Rv1792	1.15198	2.76e-15	NA
pstA1 vs WT (30min)	Rv3416	WhiB3	2.41882	4.01e-14	NA
pstA1 vs WT (30min)	Rv3621c	PPE65	1.94776	5.81e-14	NA
pstA1 vs WT (30min)	Rv1491c	Rv1491c	1.17955	3.08e-13	NA
pstA1 vs WT (30min)	Rv1419	Rv1419	1.08296	5.24e-12	NA
pstA1 vs WT (30min)	Rv3622c	PE32	2.17821	5.99e-11	NA
pstA1 vs WT (30min)	Rv0927c	Rv0927c	1.22024	3.06e-09	mtu00121
pstA1 vs WT (30min)	Rv0747	PE_PGRS10	1.3708	4.04e-07	NA
pstA1 vs WT (30min)	Rv1361c	PPE19	1.47824	1.19e-06	NA
pstA1 vs WT (30min)	Rv0926c	Rv0926c	1.06474	8.86e-06	NA
pstA1 vs WT (30min)	Rv1535	Rv1535	-1.41398	2.42e-05	NA
pstA1 vs WT (30min)	Rv1945	Rv1945	1.05272	3.96e-05	NA
pstA1 vs WT (30min)	Rv3027c	Rv3027c	1.08909	9.65e-05	NA
pstA1 vs WT (60min)	Rv3478	PPE60	-3.82264	3.69e-125	NA
pstA1 vs WT (60min)	Rv1037c	EsxI	3.6076	5.47e-110	mtu05152
pstA1 vs WT (60min)	Rv3619c	EsxV	3.15997	3.59e-87	mtu05152
pstA1 vs WT (60min)	Rv0784	Rv0784	4.6032	6.71e-81	NA
pstA1 vs WT (60min)	Rv1787	PPE25	3.49362	3.35e-59	NA
pstA1 vs WT (60min)	Rv0929	PstC2	2.44698	3.51e-57	mtu02010
pstA1 vs WT (60min)	Rv3477	PE31	-6.03684	4.03e-54	NA
pstA1 vs WT (60min)	Rv3620c	EsxW	2.34612	2.31e-40	mtu05152
pstA1 vs WT (60min)	Rv0928	PstS3	2.92501	1.61e-39	mtu02010; mtu02020; mtu05152
pstA1 vs WT (60min)	Rv0930	PstA1	-15.377	9.43e-36	mtu02010
pstA1 vs WT (60min)	Rv1038c	EsxJ	2.41098	1.97e-33	mtu05152
pstA1 vs WT (60min)	Rv3479	Rv3479	-2.44983	2.41e-33	NA
pstA1 vs WT (60min)	Rv1790	PPE27	2.92833	3.03e-33	NA
pstA1 vs WT (60min)	Rv0557	MgtA	3.07754	5.57e-32	NA
pstA1 vs WT (60min)	Rv1387	PPE20	-3.8427	2.41e-28	NA
pstA1 vs WT (60min)	Rv0726c	Rv0726c	1.0585	1.96e-27	NA
pstA1 vs WT (60min)	Rv3026c	Rv3026c	2.84328	1.85e-26	NA
pstA1 vs WT (60min)	Rv1386	PE15	-3.32618	4.43e-23	NA
pstA1 vs WT (60min)	Rv1791	PE19	1.28978	4.43e-23	NA
pstA1 vs WT (60min)	Rv0491	RegX3	1.72827	5.68e-23	mtu02020
pstA1 vs WT (60min)	Rv0322	UdgA	3.30784	7.89e-23	mtu00040; mtu00053; mtu00520; mtu00541; mtu01100; mtu01240; mtu01250
pstA1 vs WT (60min)	Rv1789	PPE26	1.39389	8.65e-23	NA
pstA1 vs WT (60min)	Rv0490	SenX3	1.58306	1.33e-22	mtu02020
pstA1 vs WT (60min)	Rv3621c	PPE65	2.40041	2.02e-21	NA
pstA1 vs WT (60min)	Rv0838	LpqR	1.06972	6.77e-21	mtu01502; mtu02020
pstA1 vs WT (60min)	Rv1788	PE18	2.48358	1.39e-19	NA
pstA1 vs WT (60min)	Rv2577	Rv2577	1.62512	5.79e-18	NA
pstA1 vs WT (60min)	Rv0785	Rv0785	1.91152	1.16e-16	NA
pstA1 vs WT (60min)	Rv3476c	kgtP	-1.35293	1.17e-16	NA
pstA1 vs WT (60min)	Rv1792	Rv1792	1.05484	8.62e-13	NA
pstA1 vs WT (60min)	Rv3416	WhiB3	2.19625	1.3e-11	NA
pstA1 vs WT (60min)	Rv1419	Rv1419	1.04246	4.01e-11	NA
pstA1 vs WT (60min)	Rv1491c	Rv1491c	1.03459	3.94e-10	NA
pstA1 vs WT (60min)	Rv1921c	LppF	1.04695	1.64e-09	NA
pstA1 vs WT (60min)	Rv1361c	PPE19	1.51151	5.85e-07	NA
pstA1 vs WT (60min)	Rv0927c	Rv0927c	1.0424	1.13e-06	mtu00121
pstA1 vs WT (60min)	Rv0747	PE_PGRS10	1.26135	5.63e-06	NA
pstA1 vs WT (60min)	Rv3027c	Rv3027c	1.20639	7.5e-06	NA
pstA1 vs WT (60min)	Rv1809	PPE33	-1.05119	1.17e-05	NA
pstA1 vs WT (60min)	Rv1535	Rv1535	-1.39097	3.39e-05	NA
pstA1 vs WT (60min)	Rv1808	PPE32	-1.1727	0.000142574	NA

### Sheet: S2_Summary_DEGs
Comparison	Total_DEGs	Upregulated	Downregulated
WT 30min vs Control	0	0	0
WT 60min vs Control	6	4	2
pstA1 30min vs Control	0	0	0
pstA1 60min vs Control	3	3	0
pstA1 vs WT (Control)	58	49	9
pstA1 vs WT (30min)	41	33	8
pstA1 vs WT (60min)	41	31	10
